# Integrative genome-wide analysis reveals EIF3A as a key downstream regulator of translational repressor protein Musashi 2 (MSI2)

**DOI:** 10.1101/2021.02.06.428911

**Authors:** Shilpita Karmakar, Oscar Ramirez, Kiran V. Paul, Abhishek K. Gupta, Valentina Botti, Igor Ruiz de los Mozos, Nils Neuenkirchen, Robert J. Ross, Karla M. Neugebauer, Manoj M. Pillai

## Abstract

Musashi 2 (MSI2) is an RNA binding protein (RBP) that regulates asymmetric cell division and cell fate decisions in normal and cancer stem cells. MSI2 appears to repress translation by binding to 3’ untranslated regions (3’UTRs) of mRNA, but the identity of functional targets remains unknown. Here we used iCLIP to identify direct RNA binding partners of MSI2 and integrated these data with polysome profiling to obtain insights into MSI2 function. iCLIP revealed specific MSI2 binding to thousands of target mRNAs largely in 3’UTRs, but translational differences were restricted to a small fraction of these transcripts, indicating that MSI2 regulation is not triggered by simple binding. Instead, the functional targets identified here were bound at higher density and contain more “U/TAG” motifs compared to targets bound non-productively. To further distinguish direct and indirect targets, MSI2 was acutely depleted. Surprisingly, only 50 transcripts were found to undergo translational induction on acute MSI2 loss. Eukaryotic elongation factor 3A (EIF3A) was determined to be an immediate, direct target. We propose that MSI2 down-regulation of EIF3A amplifies these effects on the proteome. Our results also underscore the challenges in defining functional targets of RBP since mere binding does not imply a discernible functional interaction.
