## Supplementary File 2 for "Integrative genome-wide analysis reveals EIF3A as a key downstream regulator of translational repressor protein Musashi 2 (MSI2)"

### Sheet: Sheet1
Gene	Overlap in number of replicates	Regulation_status
AAGAB	3	UNCHANGED
AASDHPPT	3	UP-REGULATED
ABCB10	3	UP-REGULATED
ABCC4	1	UP-REGULATED
ABCE1	2	UP-REGULATED
ABHD3	1	UP-REGULATED
ABHD5	3	UNCHANGED
ABT1	1	UNCHANGED
ACADM	3	UP-REGULATED
ACO1	1	UP-REGULATED
ACOT13	1	UNCHANGED
ACP1	3	UNCHANGED
ACSL3	3	UP-REGULATED
ACTB	3	UNCHANGED
ACTG1	2	UNCHANGED
ACTN4	1	UP-REGULATED
ACTR10	1	UP-REGULATED
ACTR2	3	UP-REGULATED
ACTR3	2	UP-REGULATED
ACYP1	3	DOWN-REGULATED
ADAM10	2	UP-REGULATED
ADAM9	1	UP-REGULATED
ADD3	1	UP-REGULATED
ADI1	2	DOWN-REGULATED
ADIPOR1	3	DOWN-REGULATED
ADIPOR2	1	UNCHANGED
ADNP	3	UP-REGULATED
ADSS	1	UP-REGULATED
AES	3	UNCHANGED
AGBL5	1	DOWN-REGULATED
AGPAT3	1	UNCHANGED
AGPS	1	UP-REGULATED
AHCYL1	3	UP-REGULATED
AIMP1	2	UP-REGULATED
AK2	1	UNCHANGED
AKIRIN1	3	UNCHANGED
AKR7A2	3	UNCHANGED
AKT2	1	UNCHANGED
ALDOC	2	UNCHANGED
ALKBH5	3	UNCHANGED
AMD1	3	UNCHANGED
ANAPC13	3	DOWN-REGULATED
ANAPC7	1	UP-REGULATED
ANKRD40	1	UNCHANGED
ANP32B	3	UNCHANGED
ANP32E	3	UP-REGULATED
ANXA1	1	UP-REGULATED
ANXA2	3	UNCHANGED
ANXA7	3	UP-REGULATED
AP3M1	3	UP-REGULATED
AP3S1	1	UNCHANGED
APEX1	1	UNCHANGED
API5	3	UP-REGULATED
APLP2	3	UP-REGULATED
APOO	1	UNCHANGED
APTX	1	UNCHANGED
ARCN1	3	UP-REGULATED
ARF1	3	UNCHANGED
ARF3	1	UNCHANGED
ARF4	2	UNCHANGED
ARFGAP3	1	UP-REGULATED
ARHGAP18	1	UNCHANGED
ARHGEF12	3	UP-REGULATED
ARID1B	1	UP-REGULATED
ARID3A	2	UP-REGULATED
ARIH1	1	UP-REGULATED
ARIH2	1	UNCHANGED
ARL2BP	3	DOWN-REGULATED
ARL5A	2	UNCHANGED
ARL6IP6	3	UNCHANGED
ARPC5	2	UNCHANGED
ARPC5L	1	UNCHANGED
ARPP19	3	UNCHANGED
ASAH1	3	UP-REGULATED
ASF1B	3	UNCHANGED
ATAD1	1	UP-REGULATED
ATF2	1	UNCHANGED
ATF4	3	UNCHANGED
ATF6	1	UP-REGULATED
ATG12	1	UNCHANGED
ATL2	3	UP-REGULATED
ATP1A1	1	UP-REGULATED
ATP5A1	1	UP-REGULATED
ATP5G3	1	DOWN-REGULATED
ATP5J	3	DOWN-REGULATED
ATP5L	3	DOWN-REGULATED
ATP6AP2	2	UP-REGULATED
ATP6V0A1	3	UNCHANGED
ATP6V0C	3	UNCHANGED
ATP6V1A	1	UP-REGULATED
ATP6V1C1	1	UP-REGULATED
ATP6V1E1	3	UNCHANGED
ATP6V1F	1	DOWN-REGULATED
ATP6V1G1	3	DOWN-REGULATED
ATP6V1H	1	UP-REGULATED
ATPAF1	1	UNCHANGED
ATPIF1	3	UNCHANGED
ATXN10	1	UP-REGULATED
B2M	3	UNCHANGED
BCL2L1	1	UNCHANGED
BCL2L13	3	UNCHANGED
BCL2L2	1	UNCHANGED
BET1	1	UNCHANGED
BEX4	3	UNCHANGED
BIRC5	1	UNCHANGED
BLCAP	1	UNCHANGED
BNIP3	3	UNCHANGED
BOLA3	1	DOWN-REGULATED
BPGM	3	UNCHANGED
BRWD1	1	UNCHANGED
BSDC1	1	UNCHANGED
BTF3	1	UNCHANGED
BTF3L4	1	UNCHANGED
BTG2	3	UNCHANGED
BTG3	3	UNCHANGED
BUB1	1	UP-REGULATED
BUB1B	2	UP-REGULATED
BZW2	1	UNCHANGED
C10orf35	1	UNCHANGED
C11orf31	1	UNCHANGED
C11orf54	1	UP-REGULATED
C11orf74	1	UNCHANGED
C12orf73	1	DOWN-REGULATED
C14orf1	1	DOWN-REGULATED
C14orf2	1	DOWN-REGULATED
C17orf58	1	UNCHANGED
C17orf89	1	UNCHANGED
C18orf32	3	UNCHANGED
C19orf43	1	UNCHANGED
C1orf43	3	DOWN-REGULATED
C21orf33	1	UNCHANGED
C22orf39	3	UNCHANGED
C2orf49	1	UNCHANGED
C2orf88	3	UNCHANGED
C4orf32	1	UNCHANGED
C6orf106	1	UNCHANGED
C6orf120	1	UP-REGULATED
C6orf48	3	UNCHANGED
C6orf62	3	UNCHANGED
C6orf89	1	UNCHANGED
C8orf33	1	UNCHANGED
C9orf78	1	UNCHANGED
CAB39	3	UP-REGULATED
CALM1	1	UNCHANGED
CALM2	3	UNCHANGED
CALU	3	UP-REGULATED
CAND1	3	UP-REGULATED
CANX	3	UP-REGULATED
CAPN7	1	UP-REGULATED
CAPRIN1	3	UP-REGULATED
CAPZA1	3	UP-REGULATED
CAPZB	1	UNCHANGED
CARHSP1	1	UNCHANGED
CASP2	1	UNCHANGED
CAT	1	UP-REGULATED
CCDC127	1	UNCHANGED
CCDC28A	1	UNCHANGED
CCDC43	1	UNCHANGED
CCDC47	3	UP-REGULATED
CCDC51	1	UNCHANGED
CCDC53	1	UNCHANGED
CCNA2	3	UP-REGULATED
CCNB1IP1	2	DOWN-REGULATED
CCND3	3	UNCHANGED
CCNDBP1	1	UNCHANGED
CCNG1	3	UNCHANGED
CCNI	3	UNCHANGED
CCNL2	3	UNCHANGED
CCNY	1	UNCHANGED
CCT2	2	UP-REGULATED
CCT4	1	UP-REGULATED
CCT5	3	UP-REGULATED
CCT6A	1	UP-REGULATED
CCT8	3	UP-REGULATED
CD2AP	3	UP-REGULATED
CD46	3	UP-REGULATED
CD52	2	DOWN-REGULATED
CD59	2	UNCHANGED
CD69	1	DOWN-REGULATED
CDC26	1	DOWN-REGULATED
CDC42	3	UNCHANGED
CDC42SE1	3	UNCHANGED
CDC42SE2	1	UNCHANGED
CDC73	3	UP-REGULATED
CDCA4	1	UNCHANGED
CDCA5	1	UNCHANGED
CDCA7	1	UP-REGULATED
CDCA8	1	UNCHANGED
CDK1	3	UP-REGULATED
CDK17	1	UP-REGULATED
CDK2	3	UNCHANGED
CDK2AP1	3	UNCHANGED
CDKN3	2	UNCHANGED
CELF1	2	UP-REGULATED
CENPA	2	UNCHANGED
CENPL	1	UNCHANGED
CENPW	1	DOWN-REGULATED
CETN2	1	UNCHANGED
CFL1	3	UNCHANGED
CHCHD1	1	DOWN-REGULATED
CHCHD10	1	UNCHANGED
CHCHD2	3	DOWN-REGULATED
CHCHD7	1	DOWN-REGULATED
CHIC2	1	UNCHANGED
CHMP4B	1	UNCHANGED
CHORDC1	1	UP-REGULATED
CHRAC1	3	UNCHANGED
CIRBP	1	UNCHANGED
CISD1	1	UNCHANGED
CITED2	3	UP-REGULATED
CKAP2	2	UP-REGULATED
CKAP5	3	UP-REGULATED
CKLF	1	DOWN-REGULATED
CKS2	3	DOWN-REGULATED
CLCC1	1	UP-REGULATED
CLDND1	1	UNCHANGED
CLIC1	3	UNCHANGED
CLINT1	2	UP-REGULATED
CLPX	1	UP-REGULATED
CLTA	1	UNCHANGED
CLTC	2	UP-REGULATED
CMBL	3	UNCHANGED
CMPK2	1	UP-REGULATED
CNOT1	1	UP-REGULATED
CNOT7	1	UNCHANGED
COIL	1	UP-REGULATED
COMMD2	1	UNCHANGED
COMMD7	1	UNCHANGED
COPB1	3	UP-REGULATED
COPB2	1	UP-REGULATED
COPS4	2	UP-REGULATED
COPS8	2	UNCHANGED
COPZ1	3	UNCHANGED
COX17	1	DOWN-REGULATED
COX4I1	1	UNCHANGED
COX5A	1	UNCHANGED
COX7A2	3	DOWN-REGULATED
COX7A2L	2	DOWN-REGULATED
COX7B	1	DOWN-REGULATED
COX7C	3	DOWN-REGULATED
CPSF2	1	UP-REGULATED
CPSF6	2	UP-REGULATED
CPSF7	2	UNCHANGED
CRADD	1	UNCHANGED
CRCP	1	UNCHANGED
CREBZF	1	UP-REGULATED
CREG1	3	UP-REGULATED
CRLS1	1	UNCHANGED
CRTAP	1	UNCHANGED
CRY1	1	UP-REGULATED
CRYZ	1	UP-REGULATED
CSE1L	1	UP-REGULATED
CSNK2B	3	DOWN-REGULATED
CSTB	1	DOWN-REGULATED
CSTF2T	1	UP-REGULATED
CSTF3	3	DOWN-REGULATED
CTNNA1	3	UP-REGULATED
CTNNB1	3	UP-REGULATED
CTSB	2	UNCHANGED
CTSZ	1	UNCHANGED
CUL4A	1	UP-REGULATED
CWC15	1	UNCHANGED
CXorf56	1	UNCHANGED
CYB5B	2	DOWN-REGULATED
CYCS	3	UNCHANGED
DAP	3	DOWN-REGULATED
DARS	3	UP-REGULATED
DARS2	2	UP-REGULATED
DAZAP2	3	UNCHANGED
DCAF12	3	UNCHANGED
DCTD	1	DOWN-REGULATED
DCTN5	2	UNCHANGED
DCTN6	1	UNCHANGED
DCTPP1	1	UNCHANGED
DCUN1D5	1	UNCHANGED
DDAH2	1	UNCHANGED
DDIT3	1	DOWN-REGULATED
DDX1	3	UP-REGULATED
DDX17	3	UP-REGULATED
DDX18	1	UP-REGULATED
DDX21	3	UP-REGULATED
DDX24	1	UP-REGULATED
DDX3X	3	UP-REGULATED
DDX5	3	UP-REGULATED
DDX6	3	UP-REGULATED
DFFA	1	UNCHANGED
DHCR24	1	UNCHANGED
DHFR	1	UNCHANGED
DHX15	1	UP-REGULATED
DLAT	1	UP-REGULATED
DLD	3	UP-REGULATED
DNAJA1	3	UP-REGULATED
DNAJA2	1	UP-REGULATED
DNAJB4	3	UP-REGULATED
DNAJC10	1	UP-REGULATED
DNAJC19	1	DOWN-REGULATED
DNAJC6	2	UP-REGULATED
DNAJC9	3	UNCHANGED
DNM1L	1	UP-REGULATED
DNTTIP1	1	UNCHANGED
DPF2	1	UNCHANGED
DPH3	1	DOWN-REGULATED
DPY19L1	1	UP-REGULATED
DPY30	1	DOWN-REGULATED
DRAP1	3	UNCHANGED
DSCR8	3	DOWN-REGULATED
DSG2	2	UP-REGULATED
DSTN	1	UNCHANGED
DTL	1	UP-REGULATED
DUSP14	1	UNCHANGED
DUT	1	UNCHANGED
DYNLL1	3	DOWN-REGULATED
DYNLT1	1	DOWN-REGULATED
E2F3	1	UP-REGULATED
ECD	1	UP-REGULATED
EED	2	UP-REGULATED
EEF1A1	1	UNCHANGED
EEF1E1	3	UNCHANGED
EGR1	1	UNCHANGED
EI24	1	DOWN-REGULATED
EID2	1	UP-REGULATED
EIF1	3	DOWN-REGULATED
EIF1AD	1	UNCHANGED
EIF1B	2	UNCHANGED
EIF2A	2	UP-REGULATED
EIF2AK1	3	UNCHANGED
EIF3A	1	UP-REGULATED
EIF3E	3	UP-REGULATED
EIF4A1	2	UNCHANGED
EIF4EBP2	3	UNCHANGED
EIF4H	3	UNCHANGED
EIF5A	2	UNCHANGED
ELK1	1	UNCHANGED
EML2	1	UNCHANGED
ENSA	2	DOWN-REGULATED
ENY2	1	DOWN-REGULATED
EPRS	3	UP-REGULATED
ERH	3	DOWN-REGULATED
ERI1	1	UP-REGULATED
ERP29	1	UNCHANGED
ETNK1	3	UP-REGULATED
EXOSC3	1	UNCHANGED
F2R	3	UNCHANGED
FAM104A	1	UNCHANGED
FAM120A	1	UP-REGULATED
FAM127B	1	UNCHANGED
FAM136A	1	UNCHANGED
FAM162A	1	UNCHANGED
FAM20B	3	UNCHANGED
FAM60A	3	UNCHANGED
FAM83D	1	UP-REGULATED
FAM89A	1	DOWN-REGULATED
FAM96A	3	UNCHANGED
FAM98A	1	UP-REGULATED
FAM98B	3	UP-REGULATED
FASTKD1	1	UP-REGULATED
FASTKD3	1	UNCHANGED
FAU	3	DOWN-REGULATED
FBXO11	1	UP-REGULATED
FBXO5	2	UP-REGULATED
FBXW11	1	UNCHANGED
FCGR2A	1	UNCHANGED
FGFR1OP2	2	UNCHANGED
FH	1	UP-REGULATED
FKBP1A	2	DOWN-REGULATED
FOXM1	1	UNCHANGED
FSCN1	1	UP-REGULATED
FTH1	2	UNCHANGED
FTL	3	UNCHANGED
FUBP1	3	UP-REGULATED
FUBP3	2	UP-REGULATED
FUNDC1	1	UNCHANGED
G3BP1	3	UP-REGULATED
G3BP2	2	UP-REGULATED
GABARAPL2	3	DOWN-REGULATED
GADD45A	3	UNCHANGED
GALNT11	1	UNCHANGED
GAPDH	3	UNCHANGED
GDE1	1	UNCHANGED
GFM1	1	UP-REGULATED
GGH	3	UP-REGULATED
GINS2	1	DOWN-REGULATED
GLRX2	1	UNCHANGED
GLRX5	1	UNCHANGED
GLS	2	UP-REGULATED
GLUD1	2	UP-REGULATED
GMPS	1	UP-REGULATED
GNA12	1	UNCHANGED
GNAI3	2	UP-REGULATED
GNB1	3	UNCHANGED
GNB2L1	3	UNCHANGED
GNG5	3	DOWN-REGULATED
GNS	1	UP-REGULATED
GOLIM4	3	UP-REGULATED
GOPC	1	UP-REGULATED
GOSR2	1	UNCHANGED
GPBP1L1	2	UNCHANGED
GPX4	1	UNCHANGED
GSK3A	3	UNCHANGED
GSPT1	1	UP-REGULATED
GTF2A2	2	DOWN-REGULATED
GTF2F2	3	UP-REGULATED
GTPBP4	1	UP-REGULATED
GTSF1	2	DOWN-REGULATED
GYPB	1	DOWN-REGULATED
GYPE	3	DOWN-REGULATED
H2AFV	3	DOWN-REGULATED
H2AFZ	2	DOWN-REGULATED
H3F3B	3	UNCHANGED
HAGH	1	UNCHANGED
HAT1	1	UP-REGULATED
HAUS2	1	UNCHANGED
HBG1	3	UNCHANGED
HBG2	3	UNCHANGED
HBS1L	1	UP-REGULATED
HDDC2	1	UNCHANGED
HDGF	3	UNCHANGED
HDHD2	1	UNCHANGED
HEBP2	1	UNCHANGED
HERPUD1	3	UNCHANGED
HERPUD2	1	UP-REGULATED
HHEX	3	UNCHANGED
HIGD1A	3	UNCHANGED
HIGD2A	1	UNCHANGED
HINT1	3	DOWN-REGULATED
HIPK1	3	UP-REGULATED
HIPK2	2	UP-REGULATED
HIRA	2	UNCHANGED
HIST1H2AC	1	UNCHANGED
HIST1H2AE	1	UNCHANGED
HIST1H2BC	2	UNCHANGED
HIST1H2BD	2	UNCHANGED
HIST1H2BK	3	DOWN-REGULATED
HIST2H2BE	3	UNCHANGED
HK1	3	UNCHANGED
HK2	3	UP-REGULATED
HMBS	1	UNCHANGED
HMGA1	2	UNCHANGED
HMGCL	1	UNCHANGED
HMGCS1	3	UP-REGULATED
HMGN1	1	UNCHANGED
HMGN2	1	UNCHANGED
HMGN3	1	UNCHANGED
HMGN4	1	UNCHANGED
HMMR	2	UP-REGULATED
HN1L	3	UNCHANGED
HNRNPA1	3	UNCHANGED
HNRNPA2B1	3	UP-REGULATED
HNRNPA3	2	UP-REGULATED
HNRNPH1	3	UP-REGULATED
HNRNPH2	3	UP-REGULATED
HNRNPH3	3	UP-REGULATED
HNRNPK	3	UP-REGULATED
HNRNPR	3	UP-REGULATED
HNRNPU	3	UP-REGULATED
HNRNPUL2	2	UP-REGULATED
HOXB2	3	UNCHANGED
HOXB4	1	UNCHANGED
HOXB9	3	UNCHANGED
HS2ST1	1	UP-REGULATED
HSBP1	3	DOWN-REGULATED
HSDL1	1	UP-REGULATED
HSP90AA1	3	UP-REGULATED
HSP90B1	3	UP-REGULATED
HSPA4	3	UP-REGULATED
HSPA5	2	UP-REGULATED
HSPA9	3	UP-REGULATED
HSPB11	1	DOWN-REGULATED
HSPD1	2	UP-REGULATED
HSPE1	1	UNCHANGED
HSPH1	1	UP-REGULATED
HTATSF1	1	UP-REGULATED
IARS	2	UP-REGULATED
IARS2	3	UP-REGULATED
ICMT	1	UNCHANGED
IDH1	1	UP-REGULATED
IER2	1	UNCHANGED
IER3IP1	1	UNCHANGED
IFITM1	3	UNCHANGED
IFNGR1	1	UP-REGULATED
IGF2BP1	2	UP-REGULATED
IMMT	1	UP-REGULATED
ING3	1	UNCHANGED
IPO5	1	UP-REGULATED
IPO8	1	UP-REGULATED
IQSEC1	1	UP-REGULATED
IREB2	3	UP-REGULATED
ISCU	1	UNCHANGED
ISOC1	1	UNCHANGED
ITGB1	1	UP-REGULATED
IWS1	1	UP-REGULATED
JARID2	1	UP-REGULATED
JTB	3	DOWN-REGULATED
KCMF1	1	UNCHANGED
KCTD2	1	UNCHANGED
KCTD20	3	UNCHANGED
KCTD3	1	UP-REGULATED
KCTD5	1	UNCHANGED
KDELR1	3	UNCHANGED
KDELR2	2	UNCHANGED
KDM1A	2	UP-REGULATED
KDM1B	1	UP-REGULATED
KDM2B	1	UNCHANGED
KHDRBS1	3	UP-REGULATED
KIAA0101	3	DOWN-REGULATED
KIAA1191	1	DOWN-REGULATED
KIAA1279	2	UP-REGULATED
KIF5B	3	UP-REGULATED
KIFAP3	1	UP-REGULATED
KLF10	2	UNCHANGED
KLHL36	1	UNCHANGED
KPNA2	2	UP-REGULATED
KPNA4	1	UP-REGULATED
KPNB1	3	UP-REGULATED
LACTB2	1	UP-REGULATED
LAGE3	1	UNCHANGED
LAMP2	3	UP-REGULATED
LARS	3	UP-REGULATED
LBR	3	UP-REGULATED
LCP1	1	UNCHANGED
LEMD3	1	UP-REGULATED
LEPR	3	UP-REGULATED
LEPROT	3	UNCHANGED
LEPROTL1	1	UNCHANGED
LETMD1	1	UNCHANGED
LLPH	2	UNCHANGED
LMAN1	2	UP-REGULATED
LMBRD1	1	UP-REGULATED
LMNB1	1	UP-REGULATED
LMO2	3	UNCHANGED
LONP2	1	UP-REGULATED
LRPPRC	1	UP-REGULATED
LRRC42	1	UNCHANGED
LRRC57	1	UNCHANGED
LRRC8D	2	UP-REGULATED
LSM1	1	DOWN-REGULATED
LSM4	1	UNCHANGED
LSM5	1	UNCHANGED
LSM6	1	DOWN-REGULATED
LTBR	1	UNCHANGED
LTV1	1	UP-REGULATED
LUC7L2	2	UP-REGULATED
LYPLA1	3	UNCHANGED
LYRM4	1	DOWN-REGULATED
LYRM7	1	UNCHANGED
LYSMD2	1	UNCHANGED
LZIC	1	UNCHANGED
M6PR	1	UNCHANGED
MAGEA12	3	UNCHANGED
MAGEB1	2	UNCHANGED
MAGEB2	3	UNCHANGED
MAGOH	2	UNCHANGED
MAGT1	1	UP-REGULATED
MAK16	1	UNCHANGED
MAN1A1	3	UP-REGULATED
MAP1LC3B	3	UNCHANGED
MAP3K7	1	UP-REGULATED
MAPKAP1	1	UNCHANGED
MAPRE2	1	UNCHANGED
MARCKSL1	3	UNCHANGED
MARK3	1	UP-REGULATED
MAT2A	1	UNCHANGED
MATR3	3	UP-REGULATED
MBOAT2	2	UNCHANGED
MCCC2	1	UP-REGULATED
MCEE	1	UNCHANGED
MCFD2	3	UNCHANGED
MCM4	3	UP-REGULATED
MCM6	1	UP-REGULATED
MDK	1	UNCHANGED
MEA1	1	DOWN-REGULATED
MEAF6	1	UNCHANGED
MECP2	1	UNCHANGED
MED10	1	DOWN-REGULATED
MED28	3	DOWN-REGULATED
MEPCE	1	UNCHANGED
METAP2	1	UP-REGULATED
METTL2B	1	UNCHANGED
METTL9	1	UNCHANGED
MEX3B	1	UP-REGULATED
MFAP1	1	UP-REGULATED
MFHAS1	1	UP-REGULATED
MGEA5	1	UP-REGULATED
MGST1	1	UNCHANGED
MIS12	1	UNCHANGED
MKKS	1	DOWN-REGULATED
MLEC	1	UNCHANGED
MLLT10	1	UNCHANGED
MLLT4	1	UP-REGULATED
MORN2	1	DOWN-REGULATED
MPHOSPH6	2	UNCHANGED
MPV17	2	DOWN-REGULATED
MRFAP1	1	UNCHANGED
MRFAP1L1	1	UNCHANGED
MRPL16	2	UNCHANGED
MRPL18	1	UNCHANGED
MRPL20	1	DOWN-REGULATED
MRPL33	1	DOWN-REGULATED
MRPL35	1	UNCHANGED
MRPL40	1	UNCHANGED
MRPL48	3	UNCHANGED
MRPL53	1	UNCHANGED
MRPL9	1	UNCHANGED
MRPS10	2	UNCHANGED
MRPS14	1	DOWN-REGULATED
MRPS16	3	UNCHANGED
MRPS18B	1	UNCHANGED
MRPS23	1	UNCHANGED
MRPS35	1	UP-REGULATED
MRPS6	1	DOWN-REGULATED
MRPS7	1	UNCHANGED
MSH2	3	UP-REGULATED
MSH5	1	UNCHANGED
MSH6	1	UP-REGULATED
MSL1	1	UNCHANGED
MTHFD1	1	UP-REGULATED
MTHFR	1	UNCHANGED
MTHFS	2	UNCHANGED
MTX2	2	UNCHANGED
MYB	1	UP-REGULATED
MYC	3	UP-REGULATED
MYCBP	3	DOWN-REGULATED
MYH10	1	UP-REGULATED
MYL12A	3	DOWN-REGULATED
MYL12B	3	DOWN-REGULATED
MYL6	3	DOWN-REGULATED
NACA	1	UNCHANGED
NAE1	2	UP-REGULATED
NAF1	1	UP-REGULATED
NARF	1	UNCHANGED
NARS	3	UP-REGULATED
NBR1	1	UP-REGULATED
NCAPD3	1	UP-REGULATED
NCAPG2	1	UP-REGULATED
NCAPH	3	UP-REGULATED
NCBP1	1	UP-REGULATED
NCBP2	3	UNCHANGED
NCKAP1	3	UP-REGULATED
NCL	2	UP-REGULATED
NCOA4	3	UP-REGULATED
NDC80	3	UP-REGULATED
NDST2	1	UNCHANGED
NDUFA1	3	DOWN-REGULATED
NDUFA2	1	DOWN-REGULATED
NDUFA4	3	DOWN-REGULATED
NDUFA5	3	UNCHANGED
NDUFA6	1	UNCHANGED
NDUFA7	3	DOWN-REGULATED
NDUFA8	1	UNCHANGED
NDUFAB1	1	UNCHANGED
NDUFB3	1	DOWN-REGULATED
NDUFB5	3	UNCHANGED
NDUFB6	1	UNCHANGED
NDUFC1	3	UNCHANGED
NDUFC2	1	UNCHANGED
NDUFS1	1	UP-REGULATED
NDUFS3	1	UNCHANGED
NDUFS4	1	UNCHANGED
NDUFS5	1	UNCHANGED
NDUFV2	1	UNCHANGED
NDUFV3	1	UNCHANGED
NEK2	3	UP-REGULATED
NGRN	1	UNCHANGED
NHP2	1	DOWN-REGULATED
NHP2L1	3	DOWN-REGULATED
NIP7	1	UNCHANGED
NIPA2	1	UNCHANGED
NIPSNAP1	1	UNCHANGED
NLK	1	UNCHANGED
NMD3	1	UP-REGULATED
NME1	1	DOWN-REGULATED
NNT	1	UP-REGULATED
NOLC1	3	UP-REGULATED
NPC1	1	UNCHANGED
NPC2	1	DOWN-REGULATED
NPEPPS	1	UP-REGULATED
NR3C1	2	UP-REGULATED
NRAS	3	UNCHANGED
NRGN	1	UNCHANGED
NRIP3	1	UNCHANGED
NUBP1	1	UNCHANGED
NUDCD2	1	UNCHANGED
NUDT15	1	DOWN-REGULATED
NUDT3	1	UNCHANGED
NUDT5	1	UNCHANGED
NUF2	3	UP-REGULATED
NUP107	2	UP-REGULATED
NUP133	1	UP-REGULATED
NUP155	3	UP-REGULATED
NUP160	1	UP-REGULATED
NUP205	1	UP-REGULATED
NUP214	1	UNCHANGED
NUP35	1	UP-REGULATED
NUP43	3	UP-REGULATED
NUP88	1	UP-REGULATED
NUSAP1	3	UP-REGULATED
NUTF2	1	DOWN-REGULATED
OAZ1	1	DOWN-REGULATED
OCIAD1	1	UP-REGULATED
ODC1	3	DOWN-REGULATED
OPA1	1	UP-REGULATED
ORMDL1	1	UNCHANGED
OSBP	1	UP-REGULATED
OSBP2	1	UNCHANGED
OSBPL8	3	UP-REGULATED
OSGEP	1	UNCHANGED
OSTC	1	UNCHANGED
OXSR1	2	UP-REGULATED
P4HA1	3	UP-REGULATED
PAAF1	1	UNCHANGED
PAFAH1B1	1	UP-REGULATED
PAICS	3	UP-REGULATED
PAIP1	2	UP-REGULATED
PAIP2	3	UNCHANGED
PAK2	3	UP-REGULATED
PARK7	1	UNCHANGED
PARP1	3	UP-REGULATED
PBK	3	UP-REGULATED
PBX2	1	UNCHANGED
PCBP2	3	UNCHANGED
PCGF5	1	DOWN-REGULATED
PCNP	3	UNCHANGED
PCTP	1	DOWN-REGULATED
PDAP1	1	UNCHANGED
PDCD4	1	UP-REGULATED
PDCD5	2	UNCHANGED
PDCD6	1	DOWN-REGULATED
PDCD6IP	3	UP-REGULATED
PDHX	1	UP-REGULATED
PDIA3	1	UP-REGULATED
PDIA4	2	UNCHANGED
PDLIM1	1	UNCHANGED
PDXP	2	UNCHANGED
PDZD11	3	DOWN-REGULATED
PEA15	1	UNCHANGED
PEBP1	3	UNCHANGED
PEF1	1	UNCHANGED
PEX19	1	UNCHANGED
PFDN5	1	DOWN-REGULATED
PFN1	3	UNCHANGED
PGM3	1	UP-REGULATED
PHF19	1	DOWN-REGULATED
PHF5A	2	DOWN-REGULATED
PHLDA2	1	UNCHANGED
PICALM	3	UP-REGULATED
PIGC	3	DOWN-REGULATED
PIGH	1	UNCHANGED
PIGP	1	DOWN-REGULATED
PIGW	1	UNCHANGED
PIH1D1	1	UNCHANGED
PLAGL2	1	UNCHANGED
PLEKHA2	1	UNCHANGED
PLEKHB2	2	UNCHANGED
PLEKHH3	2	UP-REGULATED
PLIN2	1	UNCHANGED
PLRG1	1	UP-REGULATED
PNMA1	1	UP-REGULATED
PNMAL1	1	UP-REGULATED
PNN	3	UP-REGULATED
PNP	1	UNCHANGED
PNPO	1	UNCHANGED
PNPT1	1	UP-REGULATED
POLE3	1	UNCHANGED
POLR1D	1	DOWN-REGULATED
POLR2A	1	UNCHANGED
POLR2C	3	UNCHANGED
POLR2D	2	DOWN-REGULATED
POLR2J	1	UNCHANGED
POLR3GL	1	UNCHANGED
POLR3K	3	DOWN-REGULATED
POMP	1	UNCHANGED
POP4	1	UNCHANGED
POP5	1	DOWN-REGULATED
PPAT	1	UP-REGULATED
PPIA	1	UNCHANGED
PPIG	2	UP-REGULATED
PPIL1	2	UNCHANGED
PPM1A	1	UP-REGULATED
PPM1B	1	UP-REGULATED
PPP1CB	3	UP-REGULATED
PPP1R11	1	DOWN-REGULATED
PPP1R15A	1	UNCHANGED
PPP1R8	3	UNCHANGED
PPP2R1B	1	UP-REGULATED
PPP2R2A	1	UP-REGULATED
PPP2R5A	1	UP-REGULATED
PPP2R5E	1	UP-REGULATED
PPP6C	1	UNCHANGED
PPWD1	1	UP-REGULATED
PRC1	3	UP-REGULATED
PRDX1	3	UNCHANGED
PRDX2	3	UNCHANGED
PRDX6	3	UNCHANGED
PRELID1	1	UNCHANGED
PRKAB1	1	UNCHANGED
PRKAG1	1	UNCHANGED
PRKAR1A	3	UP-REGULATED
PRKAR2A	1	UP-REGULATED
PRKAR2B	3	UNCHANGED
PRKCI	1	UP-REGULATED
PRMT3	2	UP-REGULATED
PRMT6	1	UNCHANGED
PRNP	3	UP-REGULATED
PROS1	1	UP-REGULATED
PRPF38A	2	UNCHANGED
PRPF38B	1	UP-REGULATED
PRPF40A	1	UP-REGULATED
PRR13	1	DOWN-REGULATED
PRRC1	3	UP-REGULATED
PSAT1	1	UP-REGULATED
PSIP1	2	UP-REGULATED
PSMA1	2	UNCHANGED
PSMB2	3	UNCHANGED
PSMB4	1	UNCHANGED
PSMB5	1	UNCHANGED
PSMC3IP	1	UNCHANGED
PSMC6	1	UP-REGULATED
PSMD10	1	UNCHANGED
PSMD12	3	UP-REGULATED
PSMD4	1	UNCHANGED
PSME3	1	UNCHANGED
PSME4	1	UP-REGULATED
PSMF1	1	UNCHANGED
PSMG1	2	UNCHANGED
PTP4A2	3	UNCHANGED
PTPN1	3	UP-REGULATED
PTPN12	1	UNCHANGED
PTPRA	2	UNCHANGED
PTS	1	UNCHANGED
PTTG1	3	UNCHANGED
PTTG1IP	3	UNCHANGED
PURA	2	UP-REGULATED
PUS7	1	UP-REGULATED
PXMP2	1	DOWN-REGULATED
QKI	3	UP-REGULATED
RAB11A	3	UNCHANGED
RAB3GAP1	1	UP-REGULATED
RAB5B	1	UNCHANGED
RABGAP1L	1	UNCHANGED
RABGEF1	1	UNCHANGED
RAC1	3	UNCHANGED
RACGAP1	1	UP-REGULATED
RAD1	1	UNCHANGED
RAD18	1	UP-REGULATED
RAD21	3	UP-REGULATED
RAD23A	1	UNCHANGED
RAD51C	1	UNCHANGED
RAF1	1	UNCHANGED
RALB	3	UNCHANGED
RAN	3	UNCHANGED
RANBP1	2	UNCHANGED
RAP1B	3	UNCHANGED
RBBP7	3	UP-REGULATED
RBM12	3	UP-REGULATED
RBM17	1	UNCHANGED
RBM18	1	UNCHANGED
RBM27	3	UP-REGULATED
RBM3	3	UNCHANGED
RBM39	1	UP-REGULATED
RBM8A	1	DOWN-REGULATED
RBMX2	2	UNCHANGED
RCOR1	1	UP-REGULATED
RDH11	1	UP-REGULATED
RDX	3	UP-REGULATED
REEP5	1	UNCHANGED
RERE	1	UP-REGULATED
REXO2	1	UNCHANGED
RFC3	1	UP-REGULATED
RFESD	1	UNCHANGED
RHAG	3	UP-REGULATED
RHCE	1	UNCHANGED
RHEB	1	UNCHANGED
RHOA	3	UNCHANGED
RHOT1	1	UP-REGULATED
RIC8A	1	UNCHANGED
RIMKLB	1	UP-REGULATED
RIT1	2	UNCHANGED
RNF10	1	UNCHANGED
RNF11	3	UNCHANGED
RNF114	1	UNCHANGED
RNF115	1	UNCHANGED
RNF187	3	UNCHANGED
RNF24	1	UNCHANGED
RNF34	1	UNCHANGED
RNF7	1	DOWN-REGULATED
RNPS1	1	UNCHANGED
RPA1	1	UP-REGULATED
RPA2	1	UNCHANGED
RPA3	2	DOWN-REGULATED
RPAIN	1	UNCHANGED
RPIA	3	UNCHANGED
RPL11	1	DOWN-REGULATED
RPL13A	1	UNCHANGED
RPL14	3	DOWN-REGULATED
RPL15	3	UNCHANGED
RPL19	1	UNCHANGED
RPL22	1	UNCHANGED
RPL23	3	DOWN-REGULATED
RPL23A	1	DOWN-REGULATED
RPL27	1	DOWN-REGULATED
RPL27A	1	DOWN-REGULATED
RPL30	1	DOWN-REGULATED
RPL34	1	DOWN-REGULATED
RPL36AL	2	DOWN-REGULATED
RPL37A	1	DOWN-REGULATED
RPL4	3	UNCHANGED
RPL5	2	UNCHANGED
RPLP0	2	DOWN-REGULATED
RPRD1A	2	UNCHANGED
RPRD1B	1	UP-REGULATED
RPS12	3	DOWN-REGULATED
RPS15	1	UNCHANGED
RPS16	1	DOWN-REGULATED
RPS23	3	DOWN-REGULATED
RPS25	3	DOWN-REGULATED
RPS27L	2	DOWN-REGULATED
RPS3	2	UNCHANGED
RPS6	1	UNCHANGED
RPS6KA3	1	UP-REGULATED
RPS8	2	DOWN-REGULATED
RPUSD4	1	UNCHANGED
RQCD1	1	UNCHANGED
RRAS2	1	UNCHANGED
RRM1	3	UP-REGULATED
RSBN1	2	UP-REGULATED
RSBN1L	2	UP-REGULATED
RSRC2	2	UP-REGULATED
RTN4	3	UP-REGULATED
SACM1L	1	UP-REGULATED
SAP18	3	DOWN-REGULATED
SAR1A	3	UNCHANGED
SAT1	1	DOWN-REGULATED
SCLT1	1	UNCHANGED
SDF2L1	1	UNCHANGED
SDHC	3	UNCHANGED
SDHD	3	UNCHANGED
SEC11A	3	UNCHANGED
SEC22C	1	UNCHANGED
SEC23A	1	UP-REGULATED
SEC24A	3	UP-REGULATED
SEC61G	1	DOWN-REGULATED
SEPHS1	1	UNCHANGED
SEPT11	1	UP-REGULATED
SEPT7	1	UP-REGULATED
SERBP1	3	UP-REGULATED
SERF2	2	DOWN-REGULATED
SERINC1	3	UP-REGULATED
SERP1	3	UNCHANGED
SF3B1	3	UP-REGULATED
SFPQ	3	UP-REGULATED
SFT2D1	1	DOWN-REGULATED
SH2B3	1	UNCHANGED
SH3BP5	1	UP-REGULATED
SHC1	1	UNCHANGED
SHCBP1	1	UP-REGULATED
SIAH2	3	UNCHANGED
SIRT1	1	UP-REGULATED
SKA2	3	UNCHANGED
SKIV2L2	1	UP-REGULATED
SKP1	3	UNCHANGED
SKP2	3	UNCHANGED
SLC19A2	1	UP-REGULATED
SLC20A1	3	UNCHANGED
SLC25A1	1	UNCHANGED
SLC25A21	1	UNCHANGED
SLC25A24	2	UP-REGULATED
SLC25A3	3	UNCHANGED
SLC25A33	1	UNCHANGED
SLC25A39	3	UNCHANGED
SLC25A4	1	UNCHANGED
SLC25A40	3	UNCHANGED
SLC25A5	1	UNCHANGED
SLC2A3	1	UNCHANGED
SLC30A1	3	UP-REGULATED
SLC30A5	1	UNCHANGED
SLC31A1	1	UNCHANGED
SLC33A1	2	UP-REGULATED
SLC37A4	1	UNCHANGED
SLC38A2	2	UP-REGULATED
SLC39A1	1	UNCHANGED
SLC6A8	2	UNCHANGED
SLU7	1	UP-REGULATED
SMAP1	1	UP-REGULATED
SMAP2	2	UNCHANGED
SMARCC1	1	UP-REGULATED
SMARCD1	1	UNCHANGED
SMARCD2	1	UNCHANGED
SMC1A	2	UP-REGULATED
SMS	3	UNCHANGED
SNAP29	2	UNCHANGED
SNRNP200	1	UNCHANGED
SNRNP27	1	UNCHANGED
SNRPD1	2	DOWN-REGULATED
SNRPE	2	DOWN-REGULATED
SNRPF	3	DOWN-REGULATED
SNRPG	3	DOWN-REGULATED
SNW1	1	UP-REGULATED
SNX14	1	UP-REGULATED
SNX9	1	UP-REGULATED
SOCS2	2	UNCHANGED
SOD1	3	DOWN-REGULATED
SOD2	2	UP-REGULATED
SP1	1	UP-REGULATED
SP3	1	UP-REGULATED
SPAST	1	UP-REGULATED
SPCS1	3	DOWN-REGULATED
SPCS3	3	UNCHANGED
SPG21	1	UNCHANGED
SPRED2	1	UNCHANGED
SQLE	3	UP-REGULATED
SRGN	3	UNCHANGED
SRP14	3	DOWN-REGULATED
SRP54	1	UP-REGULATED
SRP9	3	UNCHANGED
SRPK1	1	UP-REGULATED
SRPRB	1	UNCHANGED
SS18	1	UP-REGULATED
SSB	3	UP-REGULATED
SSR3	3	UNCHANGED
SSU72	1	UNCHANGED
ST13	2	UP-REGULATED
ST3GAL2	1	UNCHANGED
STAM	1	UP-REGULATED
STAMBP	1	UNCHANGED
STARD4	3	UNCHANGED
STARD7	1	UNCHANGED
STAT1	1	UP-REGULATED
STAT3	3	UNCHANGED
STAU1	2	UP-REGULATED
STIP1	1	UP-REGULATED
STK24	1	UNCHANGED
STMN1	3	UNCHANGED
STT3B	2	UP-REGULATED
STX2	1	UNCHANGED
STXBP3	1	UP-REGULATED
SUB1	3	UNCHANGED
SUCLA2	1	UP-REGULATED
SUMO2	3	UNCHANGED
SUMO3	2	DOWN-REGULATED
SUPT16H	1	UP-REGULATED
SURF4	3	UNCHANGED
SUSD1	2	UNCHANGED
SVIP	2	UNCHANGED
SYNCRIP	3	UP-REGULATED
SYNGR2	1	UNCHANGED
TADA1	1	UP-REGULATED
TAF10	1	UNCHANGED
TAF11	1	UNCHANGED
TAF12	1	UNCHANGED
TAF13	1	UNCHANGED
TAF15	3	UP-REGULATED
TAF6	3	UNCHANGED
TAF7	3	UP-REGULATED
TAGLN2	3	DOWN-REGULATED
TAL1	1	UNCHANGED
TALDO1	1	UNCHANGED
TANK	1	UNCHANGED
TARS	1	UP-REGULATED
TATDN3	1	UNCHANGED
TAX1BP1	3	UP-REGULATED
TBC1D20	3	DOWN-REGULATED
TBC1D5	3	UP-REGULATED
TBC1D7	1	DOWN-REGULATED
TBCA	3	DOWN-REGULATED
TBCCD1	1	UNCHANGED
TBPL1	2	UNCHANGED
TCEAL8	1	UNCHANGED
TCEB1	3	DOWN-REGULATED
TCEB3	1	UNCHANGED
TCERG1	1	UP-REGULATED
TCF12	3	UP-REGULATED
TCP1	2	UP-REGULATED
TES	1	UNCHANGED
TFB2M	1	UP-REGULATED
TFDP1	1	UNCHANGED
TGFBR1	2	UNCHANGED
THOC1	1	UP-REGULATED
THRAP3	3	UP-REGULATED
THUMPD1	2	UP-REGULATED
TIMM17A	1	UNCHANGED
TIMM23	1	UNCHANGED
TIMM8A	2	UNCHANGED
TIMM8B	1	DOWN-REGULATED
TINF2	1	UNCHANGED
TIPARP	1	UP-REGULATED
TJP2	1	UP-REGULATED
TLK1	1	UP-REGULATED
TLN1	1	UNCHANGED
TM2D1	2	UNCHANGED
TM2D3	1	UNCHANGED
TM7SF3	1	UNCHANGED
TM9SF2	1	UP-REGULATED
TM9SF3	3	UP-REGULATED
TMBIM1	1	UNCHANGED
TMBIM4	1	UNCHANGED
TMCO3	3	UNCHANGED
TMED10	1	UNCHANGED
TMED2	2	UNCHANGED
TMED4	1	UNCHANGED
TMED7	3	UP-REGULATED
TMED9	3	UNCHANGED
TMEM106C	1	DOWN-REGULATED
TMEM116	1	DOWN-REGULATED
TMEM123	3	UP-REGULATED
TMEM128	1	DOWN-REGULATED
TMEM14B	1	DOWN-REGULATED
TMEM14C	3	DOWN-REGULATED
TMEM158	3	UNCHANGED
TMEM165	1	UP-REGULATED
TMEM167A	3	UNCHANGED
TMEM167B	3	UNCHANGED
TMEM189	1	UNCHANGED
TMEM203	1	UNCHANGED
TMEM209	3	UP-REGULATED
TMEM30A	1	UP-REGULATED
TMEM33	3	UP-REGULATED
TMEM41A	1	UNCHANGED
TMEM41B	2	UP-REGULATED
TMEM50A	3	UNCHANGED
TMEM50B	1	UNCHANGED			1241
TMEM55A	1	UNCHANGED
TMEM60	1	UNCHANGED
TMEM69	3	UNCHANGED
TMEM97	1	UNCHANGED
TMEM98	1	UNCHANGED
TMOD1	3	UNCHANGED
TMOD3	2	UP-REGULATED
TMPO	3	UP-REGULATED
TMSB4X	1	DOWN-REGULATED
TMX2	3	UNCHANGED
TNPO1	3	UP-REGULATED
TOMM5	1	DOWN-REGULATED
TOMM7	1	DOWN-REGULATED
TOMM70A	2	UP-REGULATED
TOP1	1	UP-REGULATED
TOP2A	3	UP-REGULATED
TOP2B	2	UP-REGULATED
TOR1AIP1	1	UP-REGULATED
TOR1AIP2	3	UNCHANGED
TP53BP2	3	UP-REGULATED
TPD52L2	1	UNCHANGED
TPM3	1	UNCHANGED
TPP1	2	UP-REGULATED
TPT1	1	UNCHANGED
TPX2	3	UP-REGULATED
TRIM5	1	UP-REGULATED
TRMT11	1	UP-REGULATED
TRMT2B	1	UNCHANGED
TRUB2	1	UNCHANGED
TSC22D2	3	UP-REGULATED
TSEN15	3	UNCHANGED
TSNAX	3	UP-REGULATED
TSPAN14	1	UNCHANGED
TSPAN3	3	UNCHANGED
TSPYL1	2	UP-REGULATED
TTC32	2	UNCHANGED
TUBA1C	1	UNCHANGED
TXN	1	DOWN-REGULATED
TXNDC12	1	UNCHANGED
TXNDC17	1	DOWN-REGULATED
TXNDC5	1	UNCHANGED
TXNIP	3	UNCHANGED
TYMS	3	UNCHANGED
UBA2	3	UP-REGULATED
UBA52	1	DOWN-REGULATED
UBAC1	3	UNCHANGED
UBE2A	1	UNCHANGED
UBE2B	2	UNCHANGED
UBE2D3	1	UNCHANGED
UBE2E1	3	UNCHANGED
UBE2E3	3	UNCHANGED
UBE2F	1	DOWN-REGULATED
UBE2G2	1	UNCHANGED
UBE2I	1	UNCHANGED
UBE2K	3	UNCHANGED
UBE2L3	1	UNCHANGED
UBE2L6	1	DOWN-REGULATED
UBE2N	3	UNCHANGED
UBE2T	3	UNCHANGED
UBE2V1	1	UNCHANGED
UBE2V2	1	UNCHANGED
UBE2Z	1	UNCHANGED
UBL5	3	DOWN-REGULATED
UBLCP1	1	UP-REGULATED
UBQLN1	3	UP-REGULATED
UBQLN2	1	UP-REGULATED
UBXN2A	1	UNCHANGED
UBXN4	1	UP-REGULATED
UFC1	2	DOWN-REGULATED
UFD1L	1	UNCHANGED
UFM1	1	UNCHANGED
UHMK1	3	UNCHANGED
UNC119B	1	UNCHANGED
UQCR10	1	DOWN-REGULATED
UQCRFS1	1	UNCHANGED
UQCRH	3	DOWN-REGULATED
UQCRQ	1	DOWN-REGULATED
USF2	1	UNCHANGED
USMG5	1	DOWN-REGULATED
USP1	3	UP-REGULATED
USP14	3	UP-REGULATED
USP22	1	UNCHANGED
USP33	1	UP-REGULATED
USP7	1	UP-REGULATED
VAMP2	2	DOWN-REGULATED
VAMP3	2	DOWN-REGULATED
VDAC3	1	UNCHANGED
VKORC1L1	3	UNCHANGED
VPS29	1	UNCHANGED
VPS35	1	UP-REGULATED
VTA1	1	UP-REGULATED
WAPAL	1	UP-REGULATED
WASF2	2	UNCHANGED
WDFY1	2	UP-REGULATED
WDR26	3	UP-REGULATED
WDR41	1	UNCHANGED
WDR43	1	UP-REGULATED
WDR6	1	UNCHANGED
WDR61	3	UNCHANGED
WDR76	1	UP-REGULATED
WDR82	2	UNCHANGED
WHSC1L1	1	UP-REGULATED
WNK1	3	UP-REGULATED
WRB	2	DOWN-REGULATED
WSB2	2	DOWN-REGULATED
XBP1	3	UNCHANGED
XPC	1	UP-REGULATED
XPO1	2	UP-REGULATED
XPR1	1	UP-REGULATED
XRCC2	1	UNCHANGED
YBX1	1	UNCHANGED
YME1L1	3	UP-REGULATED
YPEL5	2	UNCHANGED
YRDC	1	UNCHANGED
YWHAH	2	UNCHANGED
YY1	1	UP-REGULATED
ZC3H14	1	UP-REGULATED
ZC3H7B	1	UNCHANGED
ZCCHC17	1	DOWN-REGULATED
ZCCHC9	3	UNCHANGED
ZCRB1	1	UNCHANGED
ZDHHC5	1	UNCHANGED
ZFAND3	3	UNCHANGED
ZFAND5	1	UP-REGULATED
ZFP36L1	2	UP-REGULATED
ZFP36L2	3	UP-REGULATED
ZMIZ1	1	UP-REGULATED
ZMYND19	1	UNCHANGED
ZNF281	3	UP-REGULATED
ZNF428	1	UNCHANGED
ZNF655	1	DOWN-REGULATED
ZNF770	3	UP-REGULATED
ZWINT	1	UNCHANGED
