## Supplementary File 4 for "Integrative genome-wide analysis reveals EIF3A as a key downstream regulator of translational repressor protein Musashi 2 (MSI2)"

### Sheet: Sheet1
ATP6AP1
BLVRA
BRIX1
BRPF3
CCDC50
COPS6
CTSL
DNAJB11
EBNA1BP2
EIF2B3
EIF2S1
GEMIN2
HCCS
HMGB1
LRRC59
LYAR
MAP7D1
MED27
MTA2
NOC4L
NUDC
PDHA1
POLR3C
PPP2CA
PRPF19
PSME3
QTRT1
RAB10
RAD51
RPF1
SNX1
SPCS2
TBP
TIPRL
UCKL1
